# Translation of small ORFs in non-canonical RNAs provides resilience to heat shock stress

**DOI:** 10.64898/2026.11.19.767816

**Authors:** Casimiro Baena-Angulo, Rosario Morrugares, Ana Isabel Platero, José Ignacio Pueyo, Ana Belén Hervás, Emile Magny, Juan-Pablo Couso

## Abstract

**Background:** Heat shock and other stress conditions severely challenge cell and organismal survival. Characterising and understanding the genome responses to heat shock is of increasing interest due to the accelerated impact of global warming. Under heat shock and other stress conditions, the translation of most canonical genes is reduced as part of a physiological response to improve cellular and organismal resilience. Heat shock proteins (HSPs) are among a minority of proteins whose expression increases during heat shock, working as chaperones and helping other proteins to maintain their tertiary structure.

**Results:** In contrast to canonical genes, whose translation is dramatically suppressed under heat shock conditions, we find that the translation of small Open Reading Frames (smORFs), especially those in so-called long-noncoding, (or long noncanonical) RNAs (lncRNAs), remains at similar levels, and in some cases is enhanced under heat shock in *Drosophila melanogaster*. lncRNA translation under heat stress entails a 3’ shift in the smORFs translated in a given lncRNA, a shift that may be favoured by non-canonical smORF translation mechanisms. We also characterise two smORFs with stress-enhanced translation, showing that their expression is up-regulated by the heat stress response pathway, and that their microproteins improve organism survival and resilience under heat shock.

**Conclusion:** smORF and lncRNA translation is more resilient to heat shock than that of standard genes, and this smORF translation can increase organismal resilience to heat shock, potentially representing a new component of the HSF stress-response gene regulation pathway. The stress-resilient lncRNA translation entails a 3’ shift in the position and translation levels of smORFs being translated, and while the full molecular mechanism of this shift is not known at the moment, we propose that it might take advantage of non-canonical aspects of polycistronic lncRNA translation.
