## Supplementary material for "Translation of small ORFs in non-canonical RNAs provides resilience to heat shock stress": Table S3 - Drosohpila crossess counting.xlsx

### Sheet: Drosophila crosses counting
f:female m: male
			count	Ave (%)
Parentals	F0	f 6770[5HA] x m w; IF/cn HSF[4] bw; TM3/TM6B					Parentals	F0	f HSF[4]/CyO x m HSF[4]/CyO	total	Ave (%)
	F1	6770[5HA]/IF-CyO; +/TM3	69	52.2727				F1	HSF[4]/CyO	42	67.7419
		6770[5HA]/IF-CyO; +/TM6b	63	47.7273					HSF[4]/HSF[4]	20	32.2581
		6770[5HA]/cn HSF[4] bw; +/TM3	0	0
		6770[5HA]/cn HSF[4] bw; +/TM6b	0	0
							Parentals	F0	f HSF[4]/CyO ; Hsrω-ORF4[24-4] x m HSF[4]/CyO ; Hsrω-ORF4[24-4]	total	Ave (%)
								F1	HSF[4]/CyO	43	91.4894
									HSF[4]/HSF[4]	4	8.51064
			count	Ave (%)
Parentals	F0	f cn HSF[4] bw; +/TM3 m 6770[5HA]
	F1	6770[5HA]/cn HSF[4] bw; HSF[+]/TM3	29	80.5556
		6770[5HA]/cn HSF[4] bw; +/TM3	7	19.4444
