## Supplementary material for "Translation of small ORFs in non-canonical RNAs provides resilience to heat shock stress": Table S5 - qPCR oligos.xlsx

### Sheet: qPCR primers
qPCR primers
Hsw ORF4_qPCR fw_1	TGCAGCAGGCAGTTTTCTCA
Hsw ORF4_qPCR rv_1	TCAAAATCCGCAGGTCAGGG
CG6770_qPCR fw	AGACACCAACCAAGAACGCA
CG6770_qPCR rv	CCGCTGTGTCCAGAGAAGAT
Hsp70Bb_qPCR fw	CCTACGACGCCTCAGAACAG
Hsp70Bb_qPCR rv	AACCTGGCACGGCTTACTTT
C_RP49_qPCR_Fwd	AGCATACAGGCCCAAGATCG
C_RP49_qPCR_Rev	TGGGCATCAGATACTGTCCCT
